# Lipid digestion and autophagy are critical energy providers during acute glucose depletion in *Saccharomyces cerevisiae*

**DOI:** 10.1101/728667

**Authors:** Carmen A. Weber, Karthik Sekar, Jeffrey H. Tang, Philipp Warmer, Uwe Sauer, Karsten Weis

## Abstract

The ability to tolerate and thrive in diverse environments is paramount to all living organisms, and many organisms spend a large part of their lifetime in starvation. Upon acute glucose starvation, yeast cells undergo drastic physiological and metabolic changes and reestablish a constant - though lower – level of energy production within minutes. The molecules that are rapidly metabolized to fuel energy production under these conditions are unknown. Here, we combine metabolomics and genetics, to characterize the cells’ response to acute glucose depletion and identify pathways that ensure survival during starvation. We show that the ability to respire is essential for maintaining the energy status and to ensure viability during starvation. Measuring the cells’ immediate metabolic response, we find that central metabolites drastically deplete and that the intracellular AMP to ATP ratio strongly increases within 20-30 seconds. Furthermore, we detect changes in both amino acid and lipid metabolite levels. Consistent with this, bulk autophagy, a process that frees amino acids, as well as lipid degradation via β-oxidation contribute in parallel to energy maintenance upon acute starvation. In addition, both these pathways ensure long-term survival during starvation. Thus, our results identify bulk autophagy and β-oxidation as important energy providers during acute glucose starvation.
