## Supplementary_Data for "Lipid digestion and autophagy are critical energy providers during acute glucose depletion in *Saccharomyces cerevisiae*": annotation.xls

### Sheet: Sheet1
id	name	formula	mz	mod	score	rank	mzDelta	ion	TIC correl	average int
C01563	Carbamate	CH3NO2	60.0098	-H(-)	100	1	-0.000712798	5	0.942009	3733.41
C02218	Dehydroalanine	C3H5NO2	86.0233	-H(-)	49	1	0.00144563	38	0.85207	1676.77
C00555	4-Aminobutyraldehyde	C4H9NO	86.0599	-H(-)	70	1	0.00121873	40	0.860301	1121.91
C00511; C00546	Propenoic acid C3:1	C3H4O2	91.0198	.F(-)	40	1	0.000288611	52	0.916704	1960.73
C00184; C00186; C00256; C00577; C01013	Lactate	C3H6O3	91.0302	-H(-) [+2]	18	1	-0.00101729	54	0.942671	2018.44
C00146	Phenol	C6H6O	93.0349	-H(-)	100	1	-0.000279793	60	0.74442	2962.82
C00163; C00424	C3:0 (Propionic acid)	C3H6O2	93.0349	.F(-)	40	2	0.000862507	60	0.74442	2962.82
C06001	Hydroxybutanoic acid	C4H8O3	103.041	-H(-)	82	1	-0.00112072	87	0.633068	10880.5
C00184; C00186; C00256; C00577; C01013	Lactate	C3H6O3	109.032	.F(-)	36	1	-0.00106971	90	0.964777	3116.81
C06611; C06612	trans-3-Chloro-2-propene-1-ol	C3H5ClO	111.003	.F(-)	10	1	-0.000960754	91	0.897048	4891.3
C00441; C03508	Aspartate semialdehyde	C4H7NO3	116.038	-H(-)	5	1	-0.00282427	105	0.875882	3315.46
C00601; C05627	Phenylacetaldehyde	C8H8O	120.054	-H(-) [+1]	25	1	-0.000721541	119	0.0336316	9416.67
C00114	Choline	C5H14NO	125.081	.Na/H-H(-)	8	1	0.0011372	131	-0.0302494	3680.93
C00106	Uracil	C4H4N2O2	131.024	.F(-)	9	1	0.00191096	138	0.98656	16093.8
C02362	2-Oxosuccinamate	C4H5NO4	132.02	-H(-) [+2]	24	1	-0.000987811	140	0.931444	1251.65
C00049	Aspartate	C4H7NO4	132.03	-H(-)	100	1	0.000462863	142	0.88622	1356.29
C00106	Uracil	C4H4N2O2	132.03	.F(-) [+1]	17	2	-0.00106065	142	0.88622	1356.29
C00489; C00900; C04181; C06010	Glutarate	C5H8O4	132.037	-H(-) [+1]	22	1	0.00179714	143	0.853762	1315.93
C02512; C02565	Dihydrouracil	C4H6N2O2	133.041	.F(-)	40	1	0.000905575	144	0.741968	10426.9
C00262	Hypoxanthine	C5H4N4O	136.034	-H(-) [+1]	35	1	-0.0012238	150	0.861321	2149.3
C00141; C03273	Ketovaline	C5H8O3	137.023	.Na/H-H(-)	10	1	-0.000753109	154	0.972769	3348.6
C00346	Ethanolamine phosphate	C2H8NO4P	140.011	-H(-)	100	1	0.000976197	161	-0.842418	30996
C04431; C12838	cis-4-Carboxymethylenebut-2-en-4-olide	C6H4O4	141.008	-H(-) [+2]	23	1	0.000382465	163	0.737376	4228.22
C03078	4-Guanidinobutanamide	C5H12N4O	143.093	-H(-)	100	1	0.00058543	168	0.19903	10088.6
C00178; C02835	Thymine	C5H6N2O2	145.04	.F(-)	8	1	0.00203911	172	0.88749	12770.5
C00940	2-Oxoglutaramate	C5H7NO4	146.034	-H(-) [+2]	22	1	0.000953429	175	0.968041	2209.94
C02376	Methylcytosine	C5H7N3O	146.034	.Na/H-H(-)	10	2	-0.000567686	175	0.968041	2209.94
C00073	Methionine	C5H11NO2S	148.045	-H(-)	39	1	-0.00158262	180	0.86922	7867.83
C00073	Methionine	C5H11NO2S	149.045	-H(-) [+1]	19	2	0.000850531	183	0.774453	12558.5
C00121; C00181; C00310	Pentose	C5H10O5	149.045	-H(-)	100	1	6.4847e-05	183	0.774453	12558.5
C00073	Methionine	C5H11NO2S	150.042	-H(-) [+2]	8	2	-0.00149335	184	0.880097	3941.3
C00242	Guanine	C5H5N5O	150.042	-H(-)	100	1	-0.000229789	184	0.880097	3941.3
C00233; C00671; C06102	4-Methyl-2-oxopentanoate	C6H10O3	151.038	.Na/H-H(-)	10	1	-0.000761489	189	0.781422	2670.91
C00242	Guanine	C5H5N5O	151.045	-H(-) [+1]	21	1	-0.0013838	190	0.721558	2646.37
C00077	Ornithine	C5H12N2O2	153.064	.Na/H-H(-)	10	1	5.02952e-05	193	0.748173	2178.15
C03765; C06224; C07086	Phenyl acetate	C8H8O2	155.05	.F(-)	38	2	0.00102961	198	0.719519	2128.65
C14090; C14099	1-Naphthaldehyde	C11H8O	155.05	-H(-)	100	1	-0.000112693	198	0.719519	2128.65
C02350	Allantoin	C4H6N4O3	157.039	-H(-)	13	1	-0.00226198	204	0.979681	9585.62
C05828	Methylimidazoleacetic acid	C6H8N2O2	161.034	.Na/H-H(-)	10	1	-0.000763804	220	0.981808	50176.6
C04294	5-(2-Hydroxyethyl)-4-methylthiazole	C6H9NOS	162.041	.F(-)	12	2	-0.0017689	223	0.969519	4843.99
C05947	Hydroxy-Glu	C5H9NO5	162.041	-H(-)	100	1	-0.000410695	223	0.969519	4843.99
C00250	Pyridoxal	C8H9NO3	166.049	-H(-)	35	1	0.00164427	236	0.840344	2334.42
C02946; C04076	4-Acetamidobutanoate	C6H11NO3	166.049	.Na/H-H(-)	10	2	-0.000761833	236	0.840344	2334.42
C01087; C06032	Hydroxyglutarate	C5H8O5	168.039	.F(-) [+1]	10	2	0.000233048	238	0.959468	2157.58
C01161; C05577	Homogentisate	C8H8O4	168.039	-H(-) [+1]	59	1	-0.00092662	238	0.959468	2157.58
C00074	Phosphoenolpyruvate	C3H5O6P	168.979	-H(-) [+2]	21	1	0.000364993	242	0.469264	3194.15
C11537	Glycerone sulfate	C3H6O6S	168.979	-H(-)	20	2	0.00200695	242	0.469264	3194.15
C00499	Allantoate	C4H8N4O4	175.048	-H(-)	100	1	-0.000773931	258	0.917173	47969.7
C00499	Allantoate	C4H8N4O4	177.051	-H(-) [+2]	45	1	0.000714601	262	0.955666	2402.98
C05582; C05583	Homovanillate	C9H10O4	182.054	-H(-) [+1]	80	1	0.000459381	280	0.92232	1656.64
C00487	Carnitine	C7H16NO3	183.088	.Na/H-H(-)	10	1	-0.000667172	281	0.59003	2125.02
C11924	C10:3	C10H14O2	185.1	.F(-)	24	1	-0.00132455	284	-0.210998	6289.12
C06459	N-Trimethyl-2-aminoethylphosphonate	C5H15NO3P	188.081	.F(-) [+1]	11	1	-0.000229352	289	0.955831	3075.98
C06459	N-Trimethyl-2-aminoethylphosphonate	C5H15NO3P	189.054	.Na/H-H(-)	10	1	-0.000871414	290	0.977541	1194.63
C14839; C14840	4-Bromophenol	C6H5BrO	190.951	.F(-)	10	1	0.000311545	293	0.901385	1950.07
C00158; C00311	(Iso)Citrate	C6H8O7	191.018	-H(-)	17	1	0.00210945	295	0.89158	2530.55
C05576	3,4-Dihydroxyphenylethyleneglycol	C8H10O4	191.033	.Na/H-H(-)	10	1	-0.0002194	296	0.923909	2213.29
C16587; C16595	3-Carbamoyl-2-phenylpropionaldehyde	C10H11NO3	192.066	-H(-)	100	1	0.000598909	297	0.970304	1329.34
C05946	Hydroxyoxoglutarate	C5H6O6	198.964	.K/H-H(-)	5	1	0.000956179	315	0.856852	2656.4
C15606	Dihydroxy-methylthiopentanoic acid	C6H10O3S	198.984	.K/H-H(-)	5	1	-0.000282885	316	0.920038	2034.78
C00579	Dihydrolipoamide	C8H17NOS2	206.067	-H(-)	100	1	0.000953331	340	0.942847	982.124
C05635; C16596	5-Hydroxyindoleacetate	C10H9NO3	210.058	.F(-)	40	1	-0.000789133	347	0.960311	565.564
C00191; C00333	Hexuronate	C6H10O7	215.017	.Na/H-H(-)	10	1	-0.000110221	353	0.910943	41269.3
C06114	gamma-Glutamyl-beta-aminopropiononitrile	C8H13N3O3	219.097	.F(-) [+1]	12	1	0.00069695	368	0.664784	2099.57
C00542; C02291	Cystathionine	C7H14N2O4S	243.041	.Na/H-H(-)	10	1	0.000713518	406	0.694464	1851.67
C05512; C15586	Deoxyinosine	C10H12N4O4	251.078	-H(-)	100	1	0.000847052	415	0.880498	680.987
C05512; C15586	Deoxyinosine	C10H12N4O4	252.082	-H(-) [+1]	80	1	-0.000682725	416	0.910889	663.976
C04188; C04582	S-Methyl-5-thio-D-ribose 1-phosphate	C6H13O7PS	259.002	-H(-)	11	1	0.00239973	439	0.763535	2172.67
C00212; C00330	Adenosine	C10H13N5O4	266.091	-H(-)	25	1	-0.0018683	453	0.883052	4315.33
C14851	Benzo[a]pyrene-4,5-oxide	C20H12O	267.08	-H(-)	37	1	0.00162185	454	0.974573	1518.56
C04188; C04582	S-Methyl-5-thio-D-ribose 1-phosphate	C6H13O7PS	279.012	.F(-)	27	1	-0.00123921	476	0.966482	5863.7
C04188; C04582	S-Methyl-5-thio-D-ribose 1-phosphate	C6H13O7PS	280.014	.F(-) [+1]	13	1	-0.000341963	479	0.782026	1715.16
C04188; C04582	S-Methyl-5-thio-D-ribose 1-phosphate	C6H13O7PS	280.986	.Na/H-H(-)	10	1	0.000419889	483	0.594399	5549.71
C05642	Formyl-N-acetyl-5-methoxykynurenamine	C13H16N2O4	285.086	.Na/H-H(-)	10	1	-6.29283e-05	495	0.960598	747.668
C01243; C01245	1D-myo-Inositol 1,3,4-trisphosphate	C6H15O15P3	418.957	-H(-)	35	1	-0.00165373	613	-0.577308	5367.45
C11039	2'-Deoxy-5-hydroxymethylcytidine-5'-triphosphate	C10H18N3O14P3	495.995	-H(-)	34	1	-0.00167594	671	0.257275	5580.83
