## Supplementary_Data for "Lipid digestion and autophagy are critical energy providers during acute glucose depletion in *Saccharomyces cerevisiae*": OverFourHoursLC-QQQ.xlsx

### Sheet: Sheet1
Name	Time	Strain	Media	ADP	AMP	ATP	OD	Aspartate	Glutamate	GlycerolP	R5P	S7P	Acetyl-CoA	Adenine	ADP-pentose	cAMP	cGMP	Citrate_isocitrate	FAD	FBP	G6P	Glutamine	Glycerol-P	GMP	Guanine	Ms1P	Panthothenate	PEP	Phenylalanine	Tryptophane	Tyrosine	UDP-hexose
'MM 1'	na	mm	na	194.383	74.8474	20.6233	na	104.907	1.93073	160.885	624.028	478.31	0.00181612	111.428	0.208986	1095.56	2868.87	1142.39	0.000428514	18.3258	108.026	20.2917	171.622	940.33	597.5	199.876	430.295	88.479	298.516	3834.32	200.667	0.0047322
'MM 2'	na	mm	na	77.1488	49.301	19.1807	na	107.491	1.72035	215.088	631.75	332.954	2.39583e-05	61.1737	0.595408	923.304	2404.44	784.16	0.00086274	45.132	124.389	13.1034	230.637	451.423	642.49	174.884	707.87	79.1148	288.924	252948	397.354	0.0169408
'WT 1 SCD 4h'	4	WT	SCD	6.67035	6.6191	5.51933	1.04	125.123	7.7208	12.3947	19.295	10.4484	0.669966	36.6225	5.00863	0.0108928	2083.58	478.226	1.5903	30.2584	60.153	20.0117	13.3656	61.0987	1.25025	61.5727	5.00822	2.14873	339.157	3355.01	249.924	101.529
'WT 1 SC 1h'	1	WT	SC	14.9661	6.16522	6.31519	1.62	29.9139	7.62297	3.05131	6.76298	118.667	0.129295	7.95271	5.72919	0.691055	8.80217	618.21	1.80655	0.550853	15.4659	11.6034	3.15387	27.9497	3.18806	20.0039	4.07809	5.83406	424.086	12886.3	174.739	146.27
'WT 1 SC 2h'	2	WT	SC	12.0127	10.085	7.32565	1.56	26.058	8.10619	2.55371	13.8339	284.996	0.260841	92.6197	8.08205	0.0199571	2950.74	533.05	3.74863	0.530578	1.80343	9.73956	2.14271	18.9686	2.97749	2.30648	383.853	8.55776	478.998	2133.55	230.429	219.882
'WT 1 SC 3h'	3	WT	SC	13.7555	10.1158	6.29699	1.58	20.4965	8.91994	3.14526	9.47933	265.009	0.164202	85.8281	9.59282	0.999486	373.262	619.115	1.26307	0.221631	3.91084	8.75872	3.12962	17.8093	2.59283	4.29043	6.75773	6.79828	552.588	740.686	265.155	287.304
'WT 1 SC 4h'	4	WT	SC	16.8114	9.39994	4.90882	1.64	30.4786	8.40028	3.81045	7.3698	211.808	0.189189	31.7742	5.29593	0.0843121	96.3715	722.938	1.29723	0.230458	6.08275	8.93632	3.21085	15.727	3.41964	7.98499	8.34564	6.32319	412.461	1436.95	306.076	120.763
WT 1 pre'	0	WT	SCD, SC	6.77922	8.19284	7.27102	1.18	111.128	8.21933	15.1251	51.8848	10.23	0.71987	53.4205	6.24156	0.175159	7.2475	350.252	3.04001	48.9132	47.7403	31.1207	17.3708	15.9553	2.45583	49.1662	3.87329	1.08544	371.027	239.023	203.588	130.875
'WT 2 SCD 4h'	4	WT	SCD	9.50278	4.99743	4.66721	1.08	120.639	6.63857	9.50157	58.6645	7.24753	0.720159	40.0069	5.6967	4.3651	101.807	576.531	3.16251	23.8306	42.7593	20.4313	9.35561	6.92611	1.15035	42.6697	3.1529	0.708879	389.229	156.211	148.366	55.4613
'WT 2 SC 1h'	1	WT	SC	8.55656	4.67275	4.9089	1.66	23.1017	4.86089	2.33098	5.9967	48.3058	0.042901	17.3297	8.01591	2.7835	40.5987	503.753	1.60079	0.070653	6.50441	8.09498	1.95322	19.2996	2.23116	6.68742	3.19998	2.59029	274.836	1946.93	110.222	11.4571
'WT 2 SC 2h'	2	WT	SC	13.0768	8.8867	5.91731	1.64	33.751	7.03362	2.85785	8.12156	181.22	0.142061	70.1477	8.51335	1.03752	277.744	626.509	2.4869	0.0700078	1.26553	7.99366	2.9961	28.001	1.89002	1.67644	5.29106	5.46276	386.241	1266.77	169.768	73.4829
'WT 2 SC 3h'	3	WT	SC	8.67333	8.81899	8.95748	1.72	29.8391	7.86333	4.04806	7.88064	239.039	0.0536512	26.2984	8.70883	0.959169	65594.5	837.438	2.31011	0.0606776	2.26016	7.1991	3.80369	21.5687	2.98403	2.88041	136.864	4.96203	379.988	11432.5	251.389	86.7076
'WT 2 SC 4h'	4	WT	SC	9.86751	7.02092	7.02897	1.68	48.6152	6.44367	2.42479	9.93219	181.645	0.058993	19.0844	7.57125	50.8514	681.131	649.899	2.74676	0.0544683	13.2717	6.24028	2.14597	16.7829	2.77746	14.2841	0.00205222	5.29468	479.874	2065.56	234.885	83.0729
'WT 2 pre'	0	WT	SCD, SC	7.28459	6.46325	5.91005	1.18	155.678	9.49597	16.6414	50.4274	10.3827	0.699107	37.0684	7.53425	0.507126	3721.36	489.748	2.09452	37.8404	24.2722	37.9201	17.3452	12.4763	1.67422	32.6126	3.9967	1.02912	361.03	6808.99	146.982	126.448
'cbp 1 SCD 4h'	4	dcbp2	SCD	2.71301	5.05219	3.52418	0.8	88.1052	5.88768	20.675	14.0792	8.58626	0.502034	61.5147	7.38781	1.20251	46.3878	494.534	1.19127	29.6855	32.7714	14.5411	21.6461	6.02603	1.08117	34.3671	3.90384	0.649615	347.145	4352.05	174	49.4667
'cbp 1 SC 1h'	1	dcbp2	SC	1.81826	6.97413	1.08654	1.58	63.1405	8.13806	2.88078	1.4405	0.240088	0.00115516	45.7941	7.88813	0.145799	1581.96	796.091	1.06434	0.0179619	0.476762	11.367	2.95606	22.0361	0.594286	0.581722	4.24686	0.670315	367.923	221.893	133.417	4.33254
'cbp 1 SC 2h'	2	dcbp2	SC	3.35518	5.07437	4.05728	1.48	53.6043	6.48468	2.12705	3.1701	0.180278	0.00119206	63.1064	8.6104	0.939728	79.4052	568.886	1.95878	0.0309817	0.41185	13.1716	1.96216	11.7458	0.482305	0.545328	6.23694	0.574207	577.816	976.764	187.097	6.45061
'cbp 1 SC 3h'	3	dcbp2	SC	2.02767	5.58464	13.6611	1.56	52.6493	5.92817	2.32205	3.28244	0.105306	0.00203383	16.0549	7.60215	1.34962	129.081	733.189	2.13151	0.0367873	0.620878	6.9897	2.56846	12.326	0.853258	0.827142	8.65574	0.359577	549.186	3168.05	290.053	3.16009
'cbp 1 SC 4h'	4	dcbp2	SC	3.95952	5.68631	2.39592	1.56	33.7095	4.61981	3.70512	2.45207	0.085298	0.000398	84.3179	9.37722	6.36486	107.22	829.301	2.30293	0.0402646	0.139413	10.493	2.85127	14.3276	0.403279	72.9242	6.74798	0.36762	579.024	0.778181	327.236	7.42123
'cbp 1 pre'	0	dcbp2	SCD, SC	16.192	7.81687	5.21946	1.1	108.306	8.71441	35.4776	45.2873	9.10491	0.634763	55.2281	8.76482	0.043756	2.53022	327.335	2.72288	59.115	32.1891	20.7091	42.8804	25.9164	1.81228	33.5179	3.30403	1.30058	455.984	165.756	186.23	98.1792
'cbp 2 SCD 4h'	4	dcbp2	SCD	3.94745	7.91032	5.80019	0.86	108.08	6.3971	33.6033	43.5703	10.7215	0.796796	50.6241	10.4109	26.6642	0.13787	826.83	2.07904	36.3007	36.2335	14.3005	36.1646	3.36057	0.841581	38.2247	2.95888	0.756288	275.334	0.83566	121.238	65.7384
'cbp 2 SC 1h'	1	dcbp2	SC	6.22335	5.72474	2.15881	1.68	94.4536	8.19496	2.41205	3.23789	0.501965	0.00114005	52.9148	9.86575	1.37766	2.33083	541.7	1.64807	0.0364817	0.833991	12.2234	2.45427	10.3165	1.24263	0.94484	5.52562	0.778531	452.445	1924.02	224.669	6.25077
'cbp 2 SC 2h'	2	dcbp2	SC	8.79399	6.53994	2.49152	1.72	78.7566	7.23787	1.6441	3.77098	0.216103	0.000640973	70.0423	15.3038	4.32463	9028.82	615.824	1.92129	0.0269167	0.353541	12.2774	1.61227	11.9211	0.573616	0.365951	589.249	0.607443	597.354	7999.13	252.519	8.97828
'cbp 2 SC 3h'	3	dcbp2	SC	5.6388	6.26639	9.21469	1.8	57.7206	5.67134	3.30389	4.60461	0.266832	0.00343211	59.475	7.38007	12.76	32.3078	595.39	3.66025	0.0413944	0.305409	9.08017	3.39636	33.1604	0.69321	0.364226	7.75293	0.535819	1036.48	13540	406.932	5.8242
'cbp 2 SC 4h'	4	dcbp2	SC	2.18879	6.66306	1.87475	1.72	48.7879	5.11614	3.8745	4.64673	0.262386	0.000970526	8.89892	15.7972	0.461154	19.731	749.434	4.52317	0.0254425	0.663404	8.90917	4.32094	10.3156	1.0911	0.722545	6.37706	0.414453	533.273	942983	246.507	6.3912
'cbp 2 pre'	0	dcbp2	SCD, SC	10.1922	9.59215	6.96397	1.3	122.322	8.99082	27.9886	55.3668	11.7293	0.8163	45.736	12.8472	1.45449	4.84768	348.047	2.68419	51.734	47.1642	27.477	33.8636	10.9067	1.85823	66.8374	2.80443	1.02049	343.323	4297.44	171.065	65.2132
'ddH20'	na	water	na	1.2905	293.09	1.87467	na						3.82654	0.290528	5.57289	26.2022	1.41372	1.48969e+07	1.49027	12.8764	0.0693683	56.382	5.70885	93.6217	19.4677	0.107121	1231.8	1.85401	7.5565	5.28378	2.29928	1086.51
'ddH2O_2'	na	water	na	7.78446	34.747	1.17777	na						1.06929	11.6717	0.129659	48.0443	20.6684	149141	1.21794	6.69103	5.73168	35.6378	111.113	2.08493	81.217	8.38124	2306.05	5.86692	272.754	8.3796	0.0688137	206.858
'ddH2O_3'	na	water	na	8.19661	7.40218	15.9855	na						0.484092	15.4866	1.1334	95.5461	516.432	25146.8	1.12789	0.000885699	0.874418	20.6417	88.5678	1.40076	65.7433	7.67642	351	0.715192	33.8778	19.8148	4.8968	1.5701
'ddH2O_4'	na	water	na	3.13766	3.53369	0.946853	na						0.0448451	8.69285	2.99777	0.921146	0.154785	197103	2.02859	0.33528	0.165643	17.1628	21.9926	1.64362	32.2518	0.877077	127.637	4.43834	80.3373	0.218554	6.29815	73.6624
