## Supplementary_Data for "Lipid digestion and autophagy are critical energy providers during acute glucose depletion in *Saccharomyces cerevisiae*": LCQQQfastData.xlsx

### Sheet: Sheet1
Condition	OD	Name	Adenine	Asparagine	Aspartate	BPG	DHAP	FBP	GAP	GDP	Glutamate	Glutamine	GlycerolP	GMP	GTP	Guanine	Malate	NADP	PEP	S7P	Succinate	Tyrosine	UDP-hexose	ADP	AMP	ATP
std	1	'MM1'	34.6967	53.1167	40.3954	825.278	49.7191	16.4703	48.0394	528.515	0.760285	7.1785	101.039	378.69	113.429	266.956	201.334	0.00156813	37.773	282.897	96.8159	83.008	0.0279882	31.11	38.83	8.15318
std	1	'MM2'	59.1926	70.3591	41.1897	971.94	51.613	12.3032	50.3371	868.108	0.729284	7.20039	85.4746	371.113	89.3193	303.549	154.012	0.000103687	39.1917	238.28	80.5886	92.5132	0.0777561	40.5848	39.1091	7.40137
30s;	0.416	'S1_1'	42.9255	40.4423	108.484	50.0059	16.4683	35.5158	14.5559	38.1167	6.18524	40.7487	19.2416	15.3356	44.5354	4.91986	94.4463	3.50692	4.15774	16.0472	81.0934	126.393	348.248	10.4039	14.2528	8.81103
10s; 30s	0.42	'S1_2'	39.5564	22.8121	83.4249	4.54152	2.83916	2.66714	2.46523	18.3518	5.91164	33.6427	6.45855	17.6944	11.8845	2.32487	71.2866	1.74729	3.67764	6.6941	26.0338	104.69	31.8548	5.76134	8.00254	3.58749
10s; 60s	0.426	'S1_3'	41.1704	19.3347	83.5632	3.96421	2.80014	1.90521	1.9148	28.3553	7.0238	33.7768	2.88629	26.2944	6.21905	2.64161	69.0861	1.76674	3.06845	8.94938	26.3188	85.836	18.7294	4.48324	7.56548	2.95065
10s;	0.43	'S1_4'	52.2105	22.837	96.3187	20.6803	26.4337	25.7762	23.9401	24.3099	7.91492	32.893	10.3978	2.56826	33.1982	1.90247	64.7958	3.44088	0.787253	14.7097	26.1667	133.348	220.386	6.34139	1.39591	10.0634
10s; 10s	0.436	'S1_5'	47.4999	23.5692	92.6022	8.56856	13.7373	12.35	12.0915	41.6298	8.09484	35.2541	12.306	4.9655	31.2114	1.79085	64.4966	3.34102	1.78365	11.1878	27.3888	104.761	106.796	5.55943	5.68818	7.8693
10s; 20s	0.46	'S1_6'	43.8616	23.5837	91.8647	7.72552	7.27398	5.06577	7.51271	36.5318	7.75157	39.5481	10.1138	15.96	30.4314	2.10731	61.2724	3.20618	4.21077	8.66112	27.5798	90.169	55.6146	9.53715	14.1436	6.2615
10s;	0.492	'S2_1'	88.0865	55.6448	208.638	17.8123	54.1175	50.2959	54.1175	56.8352	18.7892	76.475	37.1818	18.2246	38.606	3.42232	218.224	7.18451	2.53578	46.9566	70.0813	254.898	345.955	20.0959	16.9034	16.4309
10s; 20s	0.508	'S2_2'	70.2041	85.9437	173.774	19.5324	24.3965	16.1629	22.093	68.3528	18.3361	93.8602	19.1623	96.7785	62.9437	3.67503	355.892	10.4966	10.9626	23.3971	77.7619	257.818	52.7568	21.7253	38.9589	16.1719
10s; 30s	0.476	'S2_3'	105.95	55.094	166.189	13.2346	9.18478	9.3099	9.18478	116.852	19.0859	86.6566	12.2762	113.008	38.0111	4.25133	109.96	8.61446	11.8486	31.8175	75.7753	209.828	99.7825	33.8138	24.8068	13.1712
30s;	0.536	'S2_4'	75.4459	57.4049	200.252	15.9848	45.2403	65.1951	44.2254	86.2479	21.0535	85.9161	40.2076	51.3409	57.6846	4.00289	311.108	9.64667	3.74775	37.1413	56.8025	130.574	535.387	23.0778	29.9406	15.924
10s; 60s	0.55	'S2_5'	100.291	58.3415	164.554	49.0325	11.3067	5.65702	9.44437	64.2175	20.0037	84.4327	5.56888	65.5366	15.6886	4.83154	151.638	5.09887	7.39576	27.5562	55.477	213.148	39.7969	9.81007	43.7556	4.12476
10s; 10s	0.564	'S2_6'	82.5879	45.3417	169.847	104.898	59.7951	30.5447	57.2224	72.0971	18.697	81.1817	31.7698	38.3438	40.0016	4.63552	191.177	6.80521	5.05348	30.3805	65.8565	180.594	192.933	29.4342	29.5246	13.3998
